# XL-MS–Guided Structure Prediction of Disordered *Encephalitozoon hellem* Proteins

**DOI:** 10.64898/2026.06.11.731626

**Authors:** Elizabeth Weyer, Yongliang Wang, Tadakimi Tomita, Carlos Madrid-Aliste, Prithviraj Nandigrami, Andras Fiser, Simone Sidoli, Jennifer T. Aguilan, Bing Han, Louis M. Weiss

## Abstract

Microsporidia such as *Encephalitozoon hellem* are obligate intracellular human parasites that remain genetically intractable, limiting functional characterization of their proteomes. Structural studies based on homology-based modeling and the use of deep learning algorithms of microsporidian proteins also remain limited because most have little to no sequence similarity to proteins with solved structures.

To address these limitations, we developed an approach that incorporates cross-linking mass spectrometry (XL-MS) data into structure prediction. XL-MS data provides upper bound distance constraints that can be incorporated into protein deep-learning based modeling and subsequent docking.

Using this approach, we generated a model for two interacting *E. hellem* spore wall proteins Spore Wall Protein 1B (Swp1b) and Endospore Protein 1 (EnP1), with no clear homologs outside of microsporidia, and which contain several disordered regions. These proteins are extremely abundant spore wall proteins of microsporidia and previously were not known to interact with one another. The resulting model not only is consistent with the experimental crosslinks used to generate the model but was subsequently confirmed by independently generated XL-MS data. The described AlphaLink-Modeller framework for structure prediction is particularly well suited to proteins with limited homology and/or substantial flexible regions, given they adopt a defined structural state within a biological context, thereby extending integrative modeling approaches to previously inaccessible targets.
