## Supplemental Data 1 for "XL-MS–Guided Structure Prediction of Disordered *Encephalitozoon hellem* Proteins"

### Sheet: Run1
Protein1	Protein2	Residue1	Residue2	FDR
Swp1b	Swp1b	535	545	0.01
Swp1b	Swp1b	420	439	0.01
Swp1b	Swp1b	486	495	0.01
Swp1b	Swp1b	535	551	0.01
Swp1b	Swp1b	538	551	0.01
Swp1b	Swp1b	47	53	0.05
Swp1b	Swp1b	495	507	0.05
EnP1	EnP1	151	209	0.01
EnP1	EnP1	151	332	0.01
EnP1	EnP1	209	236	0.01
EnP1	EnP1	151	217	0.01
EnP1	EnP1	206	332	0.01
EnP1	EnP1	151	252	0.01
EnP1	EnP1	209	217	0.01
EnP1	EnP1	218	252	0.01
EnP1	EnP1	236	252	0.01
EnP1	EnP1	151	206	0.01
EnP1	EnP1	209	254	0.05
EnP1	EnP1	151	269	0.05
EnP1	EnP1	206	320	0.05
Swp1b	EnP1	47	151	0.01
Swp1b	EnP1	47	332	0.01
Swp1b	EnP1	47	209	0.01
Swp1b	EnP1	49	206	0.05
Swp1b	EnP1	47	217	0.01
Swp1b	EnP1	53	206	0.05
Swp1b	EnP1	47	320	0.05
Swp1b	EnP1	49	217	0.05
Swp1b	EnP1	48	217	0.05
Swp1b	EnP1	53	207	0.05
Swp1b	EnP1	48	151	0.05
Swp1b	EnP1	49	209	0.05
Swp1b	EnP1	53	209	0.05

### Sheet: Run2
Protein1	Protein2	Residue1	Residue2	FDR
Swp1b	Swp1b	535	545	0.01
Swp1b	Swp1b	431	439	0.01
Swp1b	Swp1b	47	217	0.01
Swp1b	Swp1b	486	495	0.01
Swp1b	Swp1b	486	494	0.01
Swp1b	Swp1b	494	505	0.01
Swp1b	Swp1b	538	551	0.01
Swp1b	Swp1b	505	513	0.01
Swp1b	Swp1b	526	538	0.01
Swp1b	Swp1b	488	494	0.01
Swp1b	Swp1b	494	507	0.01
Swp1b	Swp1b	476	495	0.01
Swp1b	Swp1b	48	53	0.01
Swp1b	Swp1b	488	495	0.01
Swp1b	Swp1b	495	507	0.01
Swp1b	Swp1b	49	217	0.01
Swp1b	Swp1b	507	538	0.01
Swp1b	Swp1b	476	494	0.01
Swp1b	Swp1b	513	538	0.01
Swp1b	Swp1b	398	439	0.01
Swp1b	Swp1b	53	217	0.01
Swp1b	Swp1b	535	551	0.01
Swp1b	Swp1b	476	513	0.01
Swp1b	Swp1b	495	513	0.01
Swp1b	Swp1b	47	53	0.01
Swp1b	Swp1b	431	494	0.01
Swp1b	Swp1b	476	488	0.01
Swp1b	Swp1b	488	505	0.01
Swp1b	Swp1b	494	513	0.01
Swp1b	Swp1b	398	476	0.01
Swp1b	Swp1b	475	494	0.01
Swp1b	Swp1b	493	507	0.01
Swp1b	Swp1b	217	398	0.05
Swp1b	Swp1b	486	513	0.05
Swp1b	Swp1b	398	436	0.05
Swp1b	Swp1b	476	507	0.05
Swp1b	Swp1b	439	476	0.05
Swp1b	Swp1b	436	476	0.05
Swp1b	Swp1b	475	538	0.05
Swp1b	Swp1b	431	495	0.05
Swp1b	Swp1b	398	431	0.05
EnP1	EnP1	151	332	0.01
EnP1	EnP1	209	234	0.01
EnP1	EnP1	252	332	0.01
EnP1	EnP1	151	252	0.01
EnP1	EnP1	151	217	0.01
EnP1	EnP1	269	332	0.01
EnP1	EnP1	217	254	0.01
EnP1	EnP1	206	332	0.01
EnP1	EnP1	209	252	0.01
EnP1	EnP1	151	206	0.01
EnP1	EnP1	151	209	0.01
EnP1	EnP1	151	236	0.01
EnP1	EnP1	206	252	0.01
EnP1	EnP1	209	236	0.01
EnP1	EnP1	236	254	0.01
EnP1	EnP1	209	217	0.01
EnP1	EnP1	65	85	0.01
EnP1	EnP1	151	269	0.01
EnP1	EnP1	151	234	0.01
EnP1	EnP1	206	236	0.01
EnP1	EnP1	209	230	0.01
EnP1	EnP1	85	217	0.01
EnP1	EnP1	252	269	0.01
EnP1	EnP1	85	151	0.01
EnP1	EnP1	269	320	0.01
EnP1	EnP1	181	206	0.01
EnP1	EnP1	201	234	0.01
EnP1	EnP1	236	252	0.01
EnP1	EnP1	151	230	0.01
EnP1	EnP1	209	269	0.01
EnP1	EnP1	181	332	0.01
EnP1	EnP1	320	332	0.01
EnP1	EnP1	201	217	0.01
EnP1	EnP1	201	236	0.01
EnP1	EnP1	252	274	0.01
EnP1	EnP1	181	234	0.01
EnP1	EnP1	206	320	0.01
EnP1	EnP1	201	252	0.01
EnP1	EnP1	151	218	0.01
EnP1	EnP1	252	320	0.01
EnP1	EnP1	206	326	0.01
EnP1	EnP1	181	252	0.01
EnP1	EnP1	151	320	0.01
EnP1	EnP1	200	332	0.01
EnP1	EnP1	209	320	0.01
EnP1	EnP1	209	326	0.01
EnP1	EnP1	217	326	0.01
EnP1	EnP1	181	236	0.01
EnP1	EnP1	200	269	0.01
EnP1	EnP1	181	269	0.01
EnP1	EnP1	209	332	0.01
EnP1	EnP1	200	206	0.01
EnP1	EnP1	181	209	0.01
EnP1	EnP1	85	181	0.01
EnP1	EnP1	200	217	0.05
EnP1	EnP1	85	236	0.05
EnP1	EnP1	200	209	0.05
EnP1	EnP1	151	201	0.05
EnP1	EnP1	151	181	0.05
EnP1	EnP1	151	207	0.05
EnP1	EnP1	206	269	0.05
EnP1	EnP1	151	326	0.05
EnP1	EnP1	151	200	0.05
EnP1	EnP1	85	269	0.05
EnP1	EnP1	269	274	0.05
Swp1b	EnP1	217	151	0.01
Swp1b	EnP1	47	252	0.01
Swp1b	EnP1	47	151	0.01
Swp1b	EnP1	217	252	0.01
Swp1b	EnP1	47	332	0.01
Swp1b	EnP1	217	269	0.01
Swp1b	EnP1	217	209	0.01
Swp1b	EnP1	47	217	0.01
Swp1b	EnP1	47	236	0.01
Swp1b	EnP1	49	206	0.01
Swp1b	EnP1	47	209	0.01
Swp1b	EnP1	47	269	0.01
Swp1b	EnP1	47	234	0.01
Swp1b	EnP1	53	206	0.01
Swp1b	EnP1	217	234	0.01
Swp1b	EnP1	48	332	0.01
Swp1b	EnP1	49	217	0.01
Swp1b	EnP1	53	269	0.01
Swp1b	EnP1	217	320	0.01
Swp1b	EnP1	49	236	0.01
Swp1b	EnP1	217	201	0.01
Swp1b	EnP1	47	181	0.01
Swp1b	EnP1	49	332	0.01
Swp1b	EnP1	49	151	0.01
Swp1b	EnP1	48	151	0.01
Swp1b	EnP1	47	206	0.01
Swp1b	EnP1	49	181	0.01
Swp1b	EnP1	53	218	0.01
Swp1b	EnP1	48	269	0.01
Swp1b	EnP1	47	326	0.01
Swp1b	EnP1	47	201	0.01
Swp1b	EnP1	48	252	0.01
Swp1b	EnP1	49	230	0.05
Swp1b	EnP1	47	200	0.05
Swp1b	EnP1	53	209	0.05
Swp1b	EnP1	47	320	0.05
Swp1b	EnP1	217	200	0.05

### Sheet: Run3
Protein1	Protein2	Residue1	Residue2	FDR
Swp1b	Swp1b	47	217	0.01
Swp1b	Swp1b	476	486	0.01
Swp1b	Swp1b	476	505	0.01
Swp1b	Swp1b	526	538	0.01
Swp1b	Swp1b	535	545	0.01
Swp1b	Swp1b	53	217	0.01
Swp1b	Swp1b	431	439	0.01
Swp1b	Swp1b	486	495	0.01
Swp1b	Swp1b	420	551	0.01
Swp1b	Swp1b	49	217	0.01
Swp1b	Swp1b	486	494	0.01
Swp1b	Swp1b	48	217	0.01
Swp1b	Swp1b	47	53	0.01
Swp1b	Swp1b	476	488	0.01
Swp1b	Swp1b	538	551	0.01
Swp1b	Swp1b	505	513	0.05
Swp1b	Swp1b	505	535	0.01
Swp1b	Swp1b	475	486	0.01
Swp1b	Swp1b	475	495	0.01
Swp1b	Swp1b	494	507	0.01
Swp1b	Swp1b	418	436	0.01
Swp1b	Swp1b	431	476	0.01
Swp1b	Swp1b	431	436	0.01
Swp1b	Swp1b	477	495	0.01
Swp1b	Swp1b	486	493	0.01
Swp1b	Swp1b	475	494	0.01
Swp1b	Swp1b	49	53	0.05
Swp1b	Swp1b	436	475	0.05
Swp1b	Swp1b	436	486	0.05
Swp1b	Swp1b	398	418	0.05
Swp1b	Swp1b	439	476	0.05
EnP1	EnP1	254	332	0.01
EnP1	EnP1	151	332	0.01
EnP1	EnP1	209	236	0.01
EnP1	EnP1	209	234	0.01
EnP1	EnP1	252	332	0.01
EnP1	EnP1	236	254	0.01
EnP1	EnP1	206	332	0.01
EnP1	EnP1	151	217	0.01
EnP1	EnP1	217	236	0.01
EnP1	EnP1	209	217	0.01
EnP1	EnP1	181	206	0.01
EnP1	EnP1	218	252	0.01
EnP1	EnP1	209	230	0.01
EnP1	EnP1	236	252	0.01
EnP1	EnP1	65	85	0.01
EnP1	EnP1	209	231	0.01
EnP1	EnP1	209	252	0.01
EnP1	EnP1	269	332	0.01
EnP1	EnP1	201	234	0.01
EnP1	EnP1	209	218	0.01
EnP1	EnP1	201	231	0.01
EnP1	EnP1	201	217	0.01
EnP1	EnP1	217	274	0.01
EnP1	EnP1	209	332	0.01
EnP1	EnP1	67	85	0.01
EnP1	EnP1	181	332	0.01
EnP1	EnP1	151	209	0.01
EnP1	EnP1	200	217	0.01
EnP1	EnP1	151	236	0.01
EnP1	EnP1	151	218	0.01
EnP1	EnP1	218	269	0.01
EnP1	EnP1	217	345	0.01
EnP1	EnP1	269	274	0.01
EnP1	EnP1	85	151	0.01
EnP1	EnP1	236	320	0.01
EnP1	EnP1	209	269	0.01
EnP1	EnP1	181	269	0.01
EnP1	EnP1	326	332	0.05
EnP1	EnP1	206	269	0.01
EnP1	EnP1	201	269	0.01
EnP1	EnP1	201	254	0.01
EnP1	EnP1	320	345	0.01
EnP1	EnP1	209	254	0.01
EnP1	EnP1	181	236	0.01
EnP1	EnP1	217	326	0.01
EnP1	EnP1	217	269	0.01
EnP1	EnP1	236	332	0.01
EnP1	EnP1	151	320	0.01
EnP1	EnP1	201	209	0.01
EnP1	EnP1	201	236	0.01
EnP1	EnP1	85	217	0.01
EnP1	EnP1	254	320	0.01
EnP1	EnP1	217	320	0.01
EnP1	EnP1	151	254	0.01
EnP1	EnP1	236	326	0.01
EnP1	EnP1	269	320	0.01
EnP1	EnP1	151	181	0.01
EnP1	EnP1	151	201	0.01
EnP1	EnP1	209	326	0.01
EnP1	EnP1	320	332	0.01
EnP1	EnP1	252	320	0.05
EnP1	EnP1	151	326	0.05
EnP1	EnP1	151	206	0.05
EnP1	EnP1	254	269	0.05
EnP1	EnP1	209	320	0.05
EnP1	EnP1	217	332	0.05
EnP1	EnP1	181	254	0.05
EnP1	EnP1	151	274	0.05
EnP1	EnP1	85	320	0.05
EnP1	EnP1	181	201	0.05
EnP1	EnP1	200	218	0.05
EnP1	EnP1	151	200	0.05
EnP1	EnP1	151	269	0.05
EnP1	EnP1	320	326	0.05
EnP1	EnP1	85	269	0.05
EnP1	EnP1	206	326	0.05
EnP1	EnP1	200	206	0.05
EnP1	EnP1	231	236	0.05
EnP1	EnP1	85	326	0.05
EnP1	EnP1	254	326	0.05
EnP1	EnP1	218	326	0.05
EnP1	EnP1	200	236	0.05
Swp1b	EnP1	217	254	0.01
Swp1b	EnP1	47	332	0.01
Swp1b	EnP1	217	252	0.01
Swp1b	EnP1	217	151	0.01
Swp1b	EnP1	217	209	0.01
Swp1b	EnP1	217	269	0.01
Swp1b	EnP1	47	151	0.01
Swp1b	EnP1	48	236	0.01
Swp1b	EnP1	47	269	0.01
Swp1b	EnP1	217	236	0.01
Swp1b	EnP1	217	320	0.01
Swp1b	EnP1	49	206	0.01
Swp1b	EnP1	48	206	0.01
Swp1b	EnP1	48	332	0.01
Swp1b	EnP1	49	181	0.01
Swp1b	EnP1	47	85	0.01
Swp1b	EnP1	47	209	0.01
Swp1b	EnP1	217	201	0.01
Swp1b	EnP1	49	269	0.01
Swp1b	EnP1	53	269	0.01
Swp1b	EnP1	48	181	0.01
Swp1b	EnP1	49	217	0.01
Swp1b	EnP1	53	207	0.01
Swp1b	EnP1	53	206	0.01
Swp1b	EnP1	47	320	0.01
Swp1b	EnP1	49	209	0.01
Swp1b	EnP1	49	332	0.01
Swp1b	EnP1	217	234	0.01
Swp1b	EnP1	217	218	0.01
Swp1b	EnP1	48	269	0.01
Swp1b	EnP1	217	230	0.01
Swp1b	EnP1	49	207	0.01
Swp1b	EnP1	53	218	0.01
Swp1b	EnP1	53	181	0.01
Swp1b	EnP1	49	236	0.01
Swp1b	EnP1	47	181	0.01
Swp1b	EnP1	48	209	0.05
Swp1b	EnP1	48	85	0.01
Swp1b	EnP1	53	217	0.01
Swp1b	EnP1	48	320	0.01
Swp1b	EnP1	217	326	0.01
Swp1b	EnP1	53	209	0.01
Swp1b	EnP1	49	201	0.01
Swp1b	EnP1	217	231	0.05
Swp1b	EnP1	48	151	0.05
Swp1b	EnP1	47	326	0.05
Swp1b	EnP1	48	234	0.05
Swp1b	EnP1	48	254	0.05
Swp1b	EnP1	47	200	0.05
Swp1b	EnP1	53	332	0.05
Swp1b	EnP1	47	254	0.05
Swp1b	EnP1	53	326	0.05
Swp1b	EnP1	49	320	0.05
Swp1b	EnP1	53	236	0.05
