## Supplemental Data 2 for "XL-MS–Guided Structure Prediction of Disordered *Encephalitozoon hellem* Proteins"

### Sheet: Sheet1
Protein1	Protein2	Residue1	Residue2	CrosslinkLength
Swp1b	Swp1b	436	476	16.401
Swp1b	Swp1b	439	476	17.393
Swp1b	Swp1b	439	538	39.538
Swp1b	Swp1b	475	494	26.362
Swp1b	Swp1b	476	488	20.075
Swp1b	Swp1b	476	507	28.937
Swp1b	Swp1b	476	494	23.945
Swp1b	Swp1b	486	494	11.481
Swp1b	Swp1b	486	507	26.106
Swp1b	Swp1b	486	513	30.247
Swp1b	Swp1b	488	505	23.084
Swp1b	Swp1b	488	538	12.964
Swp1b	Swp1b	488	535	14.486
Swp1b	Swp1b	488	495	11.195
Swp1b	Swp1b	488	531	14.934
Swp1b	Swp1b	494	505	17.315
Swp1b	Swp1b	494	513	27.957
Swp1b	Swp1b	495	507	18.979
Swp1b	Swp1b	505	513	14.79
Swp1b	Swp1b	505	551	18.859
Swp1b	Swp1b	507	538	18.343
Swp1b	Swp1b	535	551	24.598
Swp1b	Swp1b	538	551	20.348
Swp1b	Swp1b	545	551	10.354
EnP1	EnP1	67	85	11.938
EnP1	EnP1	151	332	18.995
EnP1	EnP1	85	151	17.176
EnP1	EnP1	181	206	16.075
EnP1	EnP1	151	181	7.976
EnP1	EnP1	200	217	9.953
EnP1	EnP1	201	234	25.963
EnP1	EnP1	201	236	21.461
EnP1	EnP1	151	201	14.702
EnP1	EnP1	151	206	10.562
EnP1	EnP1	206	231	16.018
EnP1	EnP1	207	234	23.248
EnP1	EnP1	209	236	26.097
EnP1	EnP1	207	236	23.784
EnP1	EnP1	206	236	21.006
EnP1	EnP1	236	252	9.239
EnP1	EnP1	252	332	13.424
EnP1	EnP1	151	269	17.154
EnP1	EnP1	218	269	22.292
EnP1	EnP1	85	269	9.166
EnP1	EnP1	151	320	22.75
EnP1	EnP1	181	320	19.071
EnP1	EnP1	320	332	19.954
EnP1	EnP1	320	326	12.498
EnP1	EnP1	326	332	9.294
EnP1	EnP1	151	326	18.554
EnP1	EnP1	206	326	22.661
EnP1	EnP1	19	326	43.499
EnP1	EnP1	254	326	11.21
EnP1	EnP1	269	326	18.438
Swp1b	EnP1	47	332	23.609
Swp1b	EnP1	49	206	17.011
Swp1b	EnP1	217	252	30.109
Swp1b	EnP1	217	236	23.374
Swp1b	EnP1	53	206	23.949
Swp1b	EnP1	47	269	16.637
Swp1b	EnP1	47	320	17.846
Swp1b	EnP1	49	151	17.47
Swp1b	EnP1	48	252	30.725
Swp1b	EnP1	217	269	23.914
Swp1b	EnP1	217	326	30.269
Swp1b	EnP1	47	181	17.713
Swp1b	EnP1	48	320	20.818
Swp1b	EnP1	48	151	20.031
